# Consistency of non-cognitive skills and their relation to educational outcomes in a UK cohort

**DOI:** 10.1101/470682

**Authors:** Tim T Morris, George Davey Smith, Gerard van Den Berg, Neil M Davies

**Author notes:** Corresponding author: Tim T Morris, MRC Integrative Epidemiology Unit, University of Bristol, Oakfield House, Oakfield Grove, BS8 2BN, UK.

## Abstract

Non-cognitive skills have previously been associated with a range of health and socioeconomic outcomes, though there has been considerable heterogeneity in published research. Many studies have used cross sectional data and therefore the longitudinal consistency of measures designed to capture non-cognitive skills is poorly understood. Using data from a UK cohort, we assess the consistency of non-cognitive skills over a 17-year period throughout childhood and adolescence, their genomic architecture, and their associations with socioeconomic outcomes. We find that longitudinal measurement consistency is high for behavioural and communication skills but low for other non-cognitive skills, implicating a high noise to signal ratio for many non-cognitive skills. Consistent non-zero heritability estimates and genetic correlations applied to cross-sectional measures are observed only for behavioural difficulties. When aggregating across multiple measurements, we find evidence of low heritability  for behaviour, communication, self-esteem and locus of control. We find weak correlations between aggregate measures of skills, further supporting cross-sectional measurement error in the non-cognitive measures. Associations between non-cognitive skills and educational outcomes are observed for skills measured in mid to late childhood and these are at most a third of the size of IQ-education associations. These results suggest that individual measures designed to capture non-cognitive skills may be subject to considerable measurement error and provide unreliable indicators of children’s skills. However, aggregate measures that leverage longitudinal data may more reliably identify underlying non-cognitive traits.
