## Supplementary Tables for "Consistency of non-cognitive skills and their relation to educational outcomes in a UK cohort"

### Sheet: Table 1 sample sizes
	SNP heritabilty	Standard error of SNP heritabilty	p value	Sample size
SDQ 4	0.089858	0.058705	0.125914	5794
SDQ 7	0.189886	0.065064	0.003568	5444
SDQ 8	0.103343	0.066358	0.119365	5282
SDQ 10	0.170017	0.064522	0.0084149	5493
SDQ 12	0.121576	0.067902	0.0729956	5099
SDQ 13	0.154685	0.070594	0.0281999	4931
SDQ 16	0.226989	0.086856	0.0089597	4056
SDQT 7	0.133082	0.097338	0.172404	3582
SDQT 16	0.019008	0.079341	0.822299	4271
Denver 16m	0.097589	0.111912	0.390016	3163
Denver 18m	0.032388	0.113188	0.787237	3092
Denver 30m	0.122624	0.116201	0.295262	3026
Denver 42m	1e-06	0.112809	0.999994	2999
Social skills 13	0.058911	0.069049	0.400701	4970
Communication 5 months	0.0424	0.055239	0.451381	6399
Communication 1	0.115099	0.053021	0.0296926	6483
Communication 18 months	0.207445	0.054276	0.0001481	6582
Communication 3	0.156124	0.057671	0.0068074	6125
Communication 10	0.088539	0.06419	0.168565	5467
Self-esteem age 8	0.056354	0.069996	0.428739	5005
Self-esteem age 18	0.256029	0.108007	0.0176464	3210
Persistence 6m	0.013095	0.055243	0.824206	6277
Persistence 2	0.037648	0.057196	0.520905	6035
Persistence 7	1e-06	0.061306	0.999988	5648
Locus of control 8	0.211115	0.075407	0.0051537	4593
Locus of control 16	0.060219	0.096846	0.545162	3598
Empathy 7	0.019615	0.062506	0.766464	5488
Impulsivity age 8	0.080854	0.064293	0.21022	5382
Impulsivity age 11	0.037738	0.06481	0.572039	5225
Big5 Extraversion	0.065667	0.080132	0.420236	4354
Big5 Agreeableness	0.148895	0.082054	0.0691929	4279
Big5 Conscientiousness	0.142381	0.08564	0.096144	4164
Big5 Emotional stability	1e-06	0.081289	0.999991	4226
Big5 Intellect/imagination	0.222459	0.082855	0.0072704	4266
IQ @ 8	0.401215	0.066069	2.8e-09	5291
IQ @ 15	0.486823	0.094795	4.33e-07	3722
KS2 points	0.451345	0.064375	8.63e-12	5503
KS3 points	0.509143	0.078929	2.98e-10	4458
KS4 points	0.604993	0.05923	9.33e-23	5854
KS5 grades	0.433493	0.089594	1.84e-06	4038
Employed	1e-06	0.134194	0.999995	2587
NEET	1e-06	0.129309	0.999995	2696
Income	0.039717	0.147416	0.799818	2323
Non-response age 18	0.257838	0.04483	1.71e-08	7988
Non-response age 24	0.115568	0.0443	0.0090806	7988
Aggregate (mean) skills	SNP heritabilty	Standard error of SNP heritabilty	p value	Sample size
SDQ (mean)	0.194511	0.050725	3.558e-05	6938
Teacher SDQ (mean)	0.043788	0.062106	0.2366	5505
Denver (mean)	0.095623	0.062916	0.06527	5631
Communication (mean)	0.128652	0.047288	0.002485	7354
Self-esteem (mean)	0.166256	0.06286	0.003424	5557
Persistance (mean)	0.04755	0.04708	0.1536	7343
Locus of Control (mean)	0.219343	0.061981	0.0001034	5551
Impulsivity (mean)	0.080957	0.058075	0.07995	6010
IQ (mean)	0.472381	0.061148	5.551e-16	5710

### Sheet: Table 2 correlogram estimates
Heritability estimates on the diagonal; phenotypic correlations below the diagnoal; genotypic correlations above the diagonal. Genetic correlations constrained at -1 and 1; see Supplmentary Table 3 for standard errors.
	SDQ 4	SDQ 7	SDQ 8	SDQ 10	SDQ 12	SDQ 13	SDQ 16	SDQT 7	SDQT 16	Denver 16m	Denver 18m	Denver 30m	Denver 42m	Social skills 13	Communication 5 months	Communication 1	Communication 18 months	Communication 3	Communication 10	Self-esteem age 8	Self-esteem age 18	Persistence 6m	Persistence 2	Persistence 7	Locus of control 8	Locus of control 16	Empathy 7	Impulsivity age 8	Impulsivity age 11	Big5 Extraversion	Big5 Agreeableness	Big5 Conscientiousness	Big5 Emotional stability	Big5 Intellect/imagination	IQ 8	IQ 15	KS2 points	KS3 points	KS4 points	KS5 grades	Employed	NEET	Income	Non-response age 18	Non-response age 24
SDQ 4	0.107	0.642	0.778	0.955	0.676	0.914	0.069	0.812	0.696	0.023	-1	-0.356	1	1	-0.253	-0.443	-0.367	0.571	1	0.161	0.397	-1	-0.269	1	0.112	0.9	0.038	0.898	0.283	-0.54	0.434	0.067	1	0.048	0.33	0.014	0.443	0.442	0.587	0.71	-1	0	-1	-0.505	-0.407
SDQ 7	0.58	0.18	0.981	1	0.859	0.778	0.579	0.904	0.399	0.032	0.538	0.259	1	1	-0.64	-0.277	-0.194	0.135	0.688	-0.224	-0.241	-1	0.68	-0.169	0.154	0.424	0.47	0.383	0.427	0.109	0.585	0.355	1	-0.327	-0.012	0.003	0.265	0.265	0.336	0.371	0	0	1	-0.403	-0.265
SDQ 8	0.566	0.72	0.121	0.857	0.866	0.885	0.845	0.777	0.502	-0.142	0.197	0.399	1	0.499	-0.172	-0.332	-0.391	0.1	0.844	0.093	-0.006	-1	1	-0.373	0.341	0.462	-0.012	0.503	0.519	-0.855	0.149	-0.081	0.117	-0.557	0.165	0.188	0.533	0.496	0.473	0.602	0	0	-1	-0.444	-0.645
SDQ 10	0.515	0.676	0.708	0.187	0.996	0.835	0.709	0.94	0.901	-0.415	0.341	0.286	1	0.483	-1	-0.601	-0.408	0.314	0.77	0.356	0.173	-1	0.889	0.132	0.208	0.722	0.225	0.943	0.36	-0.701	0.293	0.306	1	-0.37	0.358	0.208	0.577	0.572	0.608	0.474	0	0	1	-0.385	-0.375
SDQ 12	0.465	0.629	0.669	0.701	0.14	1	0.99	1	1	-0.428	-0.79	0.204	1	0.832	-1	-0.357	-0.306	0.54	0.909	-0.756	0.22	1	0.711	0.321	0.238	1	0.186	0.732	0.688	-0.714	0.18	-0.049	0.659	-0.596	0.163	0.268	0.434	0.474	0.488	0.549	-1	0	1	-0.592	-0.434
SDQ 13	0.444	0.593	0.621	0.665	0.726	0.126	0.844	1	0.922	-0.805	0.679	0.685	1	1	-0.602	-0.384	-0.144	0.556	0.696	0.006	0.361	1	0.377	-0.232	0.266	1	0.017	0.408	0.771	-0.461	0.598	0.289	1	0.199	0.279	0.547	0.623	0.611	0.577	0.452	0	0	1	-0.683	-0.438
SDQ 16	0.362	0.479	0.504	0.521	0.574	0.609	0.207	0.769	1	-0.452	0.452	0.514	1	1	-1	-0.704	-0.631	0.068	0.712	0.179	0.317	1	0.032	0.018	-0.167	1	-0.065	0.783	0.617	-0.638	0.59	0.539	-0.32	0.118	0.351	0.183	0.405	0.578	0.478	0.437	0	0	1	-0.509	-0.421
SDQT 7	0.215	0.341	0.389	0.377	0.373	0.343	0.282	0.109	1	0.376	-0.286	-0.155	1	1	-1	-0.221	-0.031	0.785	0.888	0.863	0.121	-1	-0.522	-0.484	0.237	0.332	0.468	-0.048	1	-1	0.385	0.419	1	-0.125	1	1	1	0.918	0.987	0.538	-1	0	-1	-0.695	-1
SDQT 16	0.176	0.289	0.317	0.33	0.371	0.34	0.263	0.525	0.067	-1	-0.859	0.351	1	1	-1	-0.859	-0.55	-0.12	0.741	0.276	0.626	-1	-0.343	-1	0.7	0.567	0.167	0.695	1	-1	-0.176	0.908	1	-0.644	1	1	0.864	0.662	0.924	1	-1	-1	-1	-1	-1
Denver 16m	0.002	0.022	-0.011	-0.001	-0.004	0.007	-0.014	0.006	0.011	0.107	1	1	0.633	-1	-0.718	0.688	0.508	0.128	0.225	1	-0.815	-1	0.959	0.197	-0.522	-0.707	-1	-0.261	0.614	-0.323	-0.203	-0.17	-1	0.087	-0.015	0.13	0.162	0.444	0.048	-0.291	-1	-1	-1	0.14	-0.296
Denver 18m	0.047	0.045	0.05	0.028	0.049	0.022	0.03	0.034	0.025	0.131	0.056	0.336	-1	0.373	1	1	0.51	0.055	1	0.962	0.217	1	-0.133	1	-0.263	-0.051	1	0.228	0.509	-0.313	0.093	1	1	0.199	-0.577	-0.375	0.132	0.119	-0.355	0.327	-1	-1	-1	-0.148	0.415
Denver 30m	0.082	0.065	0.067	0.033	0.068	0.058	0.043	0.026	-0.002	0.113	0.265	0.184	1	0.798	0.108	0.32	0.16	-0.11	0.607	0.001	0	1	-1	-0.496	-0.006	0.092	0.206	0.015	-0.024	0.637	-0.079	0.053	-0.938	-0.058	-0.113	-0.316	-0.047	0.111	-0.107	-0.029	-1	-1	1	-0.139	-0.013
Denver 42m	0.096	0.095	0.088	0.068	0.083	0.049	0.052	0.032	0.038	0.079	0.176	0.27	0.036	1	-0.496	-0.353	0.762	0.541	1	-0.035	-0.163	1	0.102	-0.584	-1	-0.225	1	1	0.568	1	0.214	1	-0.117	0.337	0.14	-0.398	0.643	0.475	0.531	0.6	-1	1	-1	-0.696	-0.649
Social skills 13	0.295	0.369	0.389	0.403	0.439	0.493	0.353	0.252	0.244	0.06	0.072	0.054	0.074	0.037	-1	-0.206	-0.116	0.515	0.27	-1	1	-1	0.416	-1	0.881	1	-1	0.474	0.555	-0.403	1	0.302	1	0.818	1	1	0.971	0.941	1	1	0	0	-1	-1	-0.405
Communication 5 months	0.027	0.031	0.03	0.029	0.007	-0.007	-0.032	-0.026	-0.016	0.206	0.121	0.056	0.055	0.049	0.015	0.773	1	0.15	-0.61	-0.041	-0.241	1	0.492	-1	-0.471	-1	1	0.619	-1	0.705	-0.26	0.271	-1	-0.534	-0.54	-0.438	-0.356	-0.101	-0.67	-0.267	-1	-1	-1	1	0.453
Communication 1	0.1	0.089	0.096	0.096	0.076	0.068	0.039	0.067	0.078	0.187	0.263	0.186	0.115	0.111	0.272	0.093	1	0.646	-0.191	-0.277	-0.113	1	0.132	-1	-0.427	0.368	-0.202	-0.119	-0.804	0.982	-0.202	-0.122	-1	0.162	-0.138	-0.096	-0.234	-0.267	-0.347	-0.26	0	1	-1	0.505	0.334
Communication 18 months	0.104	0.088	0.087	0.091	0.086	0.08	0.03	0.078	0.076	0.158	0.265	0.167	0.128	0.126	0.264	0.644	0.171	0.51	-0.017	-0.404	-0.147	1	0.428	-0.646	-0.098	0.289	-0.713	-0.234	-0.523	0.443	0.238	0.303	-0.232	-0.247	-0.173	-0.258	-0.079	-0.156	-0.163	0.007	0	1	-1	0.391	0.168
Communication 3	0.148	0.162	0.142	0.148	0.13	0.11	0.085	0.155	0.132	0.075	0.111	0.13	0.188	0.146	0.109	0.355	0.355	0.126	0.312	0.693	0.003	-1	0.64	-1	0.191	0.566	0.354	0.72	-0.834	-0.068	0.354	-0.151	1	0.155	0.375	0.222	0.381	0.241	0.217	0.605	-1	-1	0	-0.064	0.015
Communication 10	0.402	0.493	0.499	0.561	0.472	0.464	0.375	0.297	0.292	0.014	0.028	0	0.095	0.31	0.027	0.102	0.117	0.2	0.115	-0.183	0.081	-1	0.916	-1	0.342	1	-0.714	1	-0.465	-1	0.457	0.195	1	-0.176	0.63	0.454	0.871	0.961	0.758	1	0	0	1	-0.701	-0.337
Self-esteem age 8	0.088	0.12	0.162	0.166	0.149	0.131	0.12	0.148	0.14	-0.017	0.041	0.023	0.034	0.106	0.01	0.067	0.068	0.084	0.108	0.043	0.773	1	-1	-1	-0.305	-0.005	1	1	0.371	-0.883	0.161	0.736	1	-0.999	0.08	0.495	-0.179	0.039	0.425	0.018	-1	0	1	-0.181	-0.27
Self-esteem age 18	0.136	0.15	0.147	0.167	0.173	0.19	0.261	0.119	0.119	0.001	0.036	0.043	0.015	0.149	-0.007	0.036	0.035	0.032	0.129	0.138	0.248	1	0.299	0.43	0.382	0.901	-0.429	0.437	0.365	1	0.852	0.496	1	0.729	0.267	0.394	0.444	0.356	0.498	0.072	-1	-1	1	0.097	-0.62
Persistence 6m	0.13	0.068	0.054	0.062	0.047	0.055	0.036	-0.019	-0.04	0.071	0.072	0.059	0.06	0.06	0.114	0.134	0.097	0.062	0.03	0.038	0.028	0	1	-1	-1	1	-1	1	1	1	1	1	-1	1	-1	-1	-1	1	-1	1	1	1	-1	-1	-1
Persistence 2	0.277	0.215	0.207	0.199	0.173	0.17	0.121	0.029	0.049	0.12	0.139	0.151	0.106	0.167	0.127	0.255	0.229	0.14	0.123	0.063	0.066	0.345	0.019	1	-0.217	1	-0.699	0.034	-1	-1	0.447	0.612	-1	0.246	0.064	-0.194	0.235	0.428	0.203	1	-1	1	-1	-0.207	0.174
Persistence 7	0.014	0.002	-0.002	0.019	0.015	0.009	-0.003	-0.01	0.02	-0.007	-0.019	0.012	-0.021	-0.003	0.003	-0.031	-0.023	-0.019	-0.016	-0.014	-0.024	0.002	-0.02	0.01	0.757	0.915	1	-1	0.606	1	1	0.343	-1	0.853	0.267	-0.366	0.499	0.636	0.357	-0.08	-1	-1	1	-0.592	-0.876
Locus of control 8	0.1	0.137	0.14	0.147	0.166	0.16	0.141	0.141	0.178	-0.012	0.002	0.027	0.006	0.148	0.008	0.041	0.08	0.091	0.168	0.143	0.126	-0.033	0.022	-0.002	0.207	0.836	-0.569	-0.198	-0.088	-0.409	0.291	-0.211	0.055	0.327	0.746	0.823	0.645	0.564	0.495	0.834	1	-1	1	-0.54	-0.52
Locus of control 16	0.118	0.147	0.143	0.16	0.159	0.188	0.227	0.141	0.152	-0.006	0.02	-0.003	0.045	0.116	-0.025	0.012	0.034	0.042	0.156	0.088	0.212	-0.042	0.014	0.002	0.199	0.08	0.219	0.138	-0.67	0.247	1	0.099	-0.291	1	0.687	1	1	1	1	1	0	0	1	-0.767	-0.973
Empathy 7	0.262	0.379	0.326	0.302	0.288	0.268	0.199	0.19	0.166	0.039	0.07	0.069	0.129	0.279	0.06	0.098	0.109	0.235	0.269	0.091	0.038	0.085	0.129	-0.025	0.04	0.023	0.023	1	-0.273	1	-0.577	-0.857	1	-1	-0.75	-0.55	-0.059	-0.151	0.011	0.236	-1	1	-1	0.137	0.619
Impulsivity age 8	0.106	0.191	0.196	0.196	0.191	0.176	0.11	0.269	0.276	-0.016	0.034	0.012	0.07	0.16	0.015	0.058	0.086	0.193	0.219	0.086	0.061	0.012	0.046	-0.02	0.085	0.049	0.194	0.082	0.603	0.065	-0.08	-0.003	1	-0.461	0.293	0.159	0.196	0.021	0.135	0.103	0	0	0	-0.312	0.011
Impulsivity age 11	0.079	0.11	0.141	0.14	0.142	0.151	0.127	0.091	0.135	0.017	-0.004	0.015	0.035	0.076	-0.01	-0.005	-0.007	0.028	0.086	0.09	0.052	-0.013	0.016	-0.011	0.028	0.089	0.083	0.076	0.085	0.157	0.373	0.055	1	0.08	0.273	0.3	0.219	0.404	0.427	0.479	1	1	1	-0.228	-0.636
Big5 Extraversion	0.066	0.057	0.072	0.064	0.074	0.063	0.05	0.079	0.026	0.017	0.013	0.021	0.019	0.182	0.057	0.088	0.108	0.082	0.007	0.08	0.196	0.046	0.015	-0.004	0.073	0.008	0.063	0.032	-0.064	0.063	0.065	-0.378	-1	0.151	-0.454	0.528	-0.298	-0.491	-0.404	-0.229	1	1	-1	0.506	0.464
Big5 Agreeableness	0.097	0.101	0.099	0.1	0.132	0.127	0.111	0.13	0.118	0.001	-0.01	0.018	0.011	0.241	0.023	0.062	0.079	0.072	0.109	0.093	0.168	0.007	0.048	-0.006	0.116	0.029	0.11	0.08	0.075	0.237	0.154	0.224	0.644	0.561	0.7	1	0.655	0.653	0.778	0.809	1	1	0	-0.26	-0.353
Big5 Conscientiousness	0.078	0.131	0.157	0.13	0.158	0.193	0.198	0.076	0.095	-0.026	0.021	0.02	0.024	0.121	-0.002	0.009	0.003	0.025	0.068	0.083	0.213	0.014	0.036	-0.022	0.009	0.095	0.076	0.078	0.166	-0.017	0.24	0.138	0.047	0.591	0.151	0.074	0.224	-0.044	0.158	0.449	1	1	0	-0.236	-0.287
Big5 Emotional stability	0.132	0.186	0.22	0.191	0.226	0.26	0.237	0.164	0.169	-0.052	-0.009	0.015	0.088	0.174	-0.011	0.023	0.034	0.108	0.121	0.13	0.24	0.023	0.053	-0.009	0.064	0.151	0.155	0.133	0.201	0.21	0.103	0.272	0.01	-1	0.39	0.083	0.882	0.432	0.484	-1	-1	-1	1	0.659	-0.148
Big5 Intellect	0.075	0.08	0.062	0.062	0.09	0.087	0.086	0.061	0.072	0.024	0.028	-0.005	0.017	0.171	0.062	0.069	0.11	0.079	0.108	0.068	0.184	0.014	0.085	0.004	0.177	0.079	0.066	0.05	0.017	0.181	0.455	0.312	0.083	0.209	0.613	0.903	0.709	0.742	0.671	0.732	-1	0	-1	-0.485	-0.642
IQ @ 8	0.171	0.204	0.183	0.207	0.2	0.207	0.195	0.309	0.257	0.016	0.016	0.048	0.063	0.197	0.003	0.08	0.124	0.174	0.241	0.09	0.169	-0.012	0.104	0.007	0.335	0.191	0.088	0.206	0.013	0.034	0.18	0.02	0.056	0.327	0.433	0.998	0.982	0.964	1	0.949	-1	0	1	-0.649	-0.643
IQ @ 15	0.145	0.123	0.113	0.119	0.146	0.15	0.155	0.187	0.162	0.011	0	-0.028	0.039	0.173	-0.001	0.02	0.067	0.127	0.192	0.047	0.144	-0.038	0.06	-0.01	0.312	0.205	0.058	0.133	0.011	-0.02	0.23	0.042	0.057	0.352	0.6	0.467	1	1	1	1	-1	-1	-1	-0.735	-0.696
KS2 points	0.202	0.268	0.245	0.289	0.306	0.284	0.256	0.405	0.405	-0.014	0.019	0.036	0.071	0.241	0.006	0.109	0.141	0.203	0.344	0.11	0.175	-0.027	0.086	0.01	0.357	0.247	0.109	0.228	0.047	0.002	0.246	0.075	0.072	0.353	0.726	0.611	0.446	1	0.974	0.92	0	-1	1	-0.683	-0.568
KS3 points	0.215	0.261	0.251	0.288	0.31	0.301	0.266	0.397	0.419	-0.012	0.01	0.036	0.055	0.259	-0.005	0.084	0.119	0.183	0.343	0.107	0.199	-0.032	0.087	0.021	0.36	0.243	0.112	0.23	0.07	-0.018	0.27	0.102	0.089	0.389	0.723	0.661	0.898	0.524	0.98	0.97	0	0	-1	-0.78	-0.699
KS4 points	0.209	0.25	0.245	0.265	0.309	0.309	0.312	0.38	0.403	-0.027	-0.022	-0.004	0.046	0.267	-0.03	0.046	0.078	0.151	0.318	0.104	0.223	-0.041	0.055	0.032	0.333	0.275	0.096	0.214	0.088	-0.048	0.279	0.17	0.123	0.364	0.622	0.614	0.777	0.874	0.612	0.987	-1	0	1	-0.78	-0.714
KS5 grades	0.136	0.139	0.132	0.145	0.182	0.18	0.203	0.2	0.204	-0.061	-0.047	-0.033	0.046	0.131	-0.024	-0.014	0.03	0.104	0.181	0.052	0.162	-0.058	0.001	-0.002	0.261	0.196	0.065	0.129	0.066	-0.069	0.158	0.097	0.061	0.267	0.429	0.461	0.529	0.643	0.731	0.433	1	1	1	-0.666	-0.662
Employed	0.008	0.026	-0.006	0.006	0.003	0.013	0.001	0.085	0.057	0.021	0.004	-0.012	-0.011	-0.012	-0.012	0.001	-0.019	-0.03	0	-0.013	0.017	0.002	0.005	-0.004	-0.017	-0.004	-0.003	0.012	0.011	-0.002	-0.029	0.026	0.021	-0.036	-0.001	0.008	0.01	0.013	-0.009	-0.027	0	0	1	0	0
NEET	0.023	0.016	-0.006	0.009	0.026	0.018	0.03	0.065	0.053	0.061	-0.001	-0.042	-0.025	0.003	-0.007	0.02	0.001	-0.017	0.004	0.001	0.01	-0.003	0.004	-0.036	-0.003	0.017	-0.001	0.024	0.003	0.007	-0.022	0.016	0.021	-0.032	-0.012	-0.021	0.007	-0.003	-0.018	-0.035	0.593	0	1	0	0
Income	0.036	0.04	0.067	0.061	0.074	0.081	0.104	0.03	0.034	0.008	0.014	-0.005	0.013	0.075	-0.009	0.021	0.026	0.019	0.034	0.02	0.11	-0.012	-0.001	0.006	0.061	0.054	0.022	0.008	0.009	0.064	-0.002	0.091	0.019	0.01	0.087	0.038	0.147	0.163	0.172	0.132	0.042	0.026	0	1	0
Non-response age 18	-0.079	-0.047	-0.062	-0.079	-0.072	-0.085	-0.098	-0.137	-0.132	0.016	0.022	0.022	-0.016	-0.065	0.047	0.009	0.027	0.003	-0.078	-0.029	0	0.017	-0.008	-0.051	-0.119	-0.083	0.027	-0.031	-0.024	0.054	-0.082	-0.059	-0.025	-0.101	-0.218	-0.165	-0.272	-0.311	-0.329	-0.183	0.026	-0.004	-0.054	0.34	0.949
Non-response age 24	-0.055	-0.04	-0.052	-0.059	-0.074	-0.084	-0.116	-0.128	-0.115	0.018	0.048	0.015	0.01	-0.051	0.039	0.002	0.036	0.034	-0.05	-0.006	-0.105	0.01	-0.005	-0.036	-0.089	-0.094	0.058	0.015	-0.029	0.061	-0.062	-0.105	-0.005	-0.065	-0.176	-0.13	-0.247	-0.291	-0.297	-0.164	0	0	-0.028	0.469	0.21

### Sheet: Table 3 correlogram s.e.
Heritability standard errors on the diagonal; phenotypic correlation standard errors below the diagnoal; genotypic correlation standard errors above the diagonal. See Supplmentary Table 2 for point estimates.
	SDQ 4	SDQ 7	SDQ 8	SDQ 10	SDQ 12	SDQ 13	SDQ 16	SDQT 7	SDQT 16	Denver 16m	Denver 18m	Denver 30m	Denver 42m	Social skills 13	Communication 5 months	Communication 1	Communication 18 months	Communication 3	Communication 10	Self-esteem age 8	Self-esteem age 18	Persistence 6m	Persistence 2	Persistence 7	Locus of control 8	Locus of control 16	Empathy 7	Impulsivity age 8	Impulsivity age 11	Big5 Extraversion	Big5 Agreeableness	Big5 Conscientiousness	Big5 Emotional stability	Big5 Intellect/imagination	IQ 8	IQ 15	KS2 points	KS3 points	KS4 points	KS5 grades	Employed	NEET	Income	Non-response age 18	Non-response age 24
SDQ 4	0.055149	0.167411	0.198116	0.192408	0.249053	0.286668	0.303642	0.694357	0.576176	0.501318	1.05562	0.435076	1.45104	0.915501	1.05712	0.405026	0.292466	0.355616	0.308715	0.699465	0.323631	2.02735	0.863176	2.52623	0.306402	0.835224	0.800652	0.508878	0.418055	0.619213	0.369339	0.375128	2.42226	0.310822	0.195644	0.219135	0.198307	0.198908	0.197115	0.27012	4.01027		475.918	0.200153	0.240976
SDQ 7	0.00754785	0.061764	0.113213	0.125125	0.148745	0.16643	0.20665	0.464798	0.408433	0.418265	0.713643	0.326687	1.23551	1.07465	1.32906	0.31827	0.231399	0.27055	0.211868	0.59984	0.259459	2.1328	0.795977	1.05648	0.244825	0.48258	0.647151	0.358088	0.351307	0.455171	0.313616	0.311316	1.77935	0.264672	0.16462	0.180014	0.14874	0.149582	0.122542	0.186955			5574.21	0.155589	0.185007
SDQ 8	0.00803915	0.00649103	0.062292	0.131937	0.155763	0.16987	0.246038	0.492741	0.492071	0.511151	0.675797	0.428256	1.73805	0.80911	1.01352	0.39957	0.300779	0.348689	0.265446	0.756733	0.31375	34.4878	1.21624	1.63088	0.293893	0.580246	0.70912	0.397535	0.414764	0.838991	0.345067	0.361317	0.786858	0.351793	0.193388	0.223776	0.197291	0.19618	0.168074	0.255246			4.19176	0.21267	0.272634
SDQ 10	0.00850736	0.00698183	0.00660292	0.061195	0.113881	0.163224	0.166859	0.677097	0.512361	0.435757	0.58802	0.322994	1.4474	0.538626	1.02561	0.363687	0.238524	0.265988	0.181303	0.70453	0.243553	6.64029	0.884599	1.01067	0.236005	0.550981	0.608141	0.388374	0.32313	0.669199	0.283941	0.281717	2.13832	0.262504	0.150666	0.174893	0.146797	0.14791	0.133705	0.182152			40.2824	0.156036	0.189531
SDQ 12	0.00931319	0.00781459	0.00735323	0.00682956	0.064249	0.153793	0.221595	0.815953	0.627935	0.505146	1.06304	0.371302	1.82542	0.872656	1.47706	0.383236	0.278347	0.327951	0.242899	1.32105	0.299394	233.681	0.981005	1.38883	0.274332	0.622055	0.782641	0.415596	0.412635	0.776279	0.33319	0.361045	1.78992	0.344226	0.178678	0.206186	0.16281	0.171284	0.149485	0.227754	4.66365		10.8561	0.218699	0.237658
SDQ 13	0.00967459	0.00834533	0.00802481	0.00738579	0.00671221	0.066758	0.196418	0.620152	0.524043	0.651775	0.956582	0.477107	1.32302	0.630212	1.45704	0.405757	0.284076	0.362971	0.271773	0.681759	0.316643	63.9811	0.826249	1.40843	0.298789	0.896293	0.799143	0.405311	0.467842	0.64023	0.385668	0.390906	1.75658	0.322686	0.186457	0.25544	0.19978	0.211377	0.188254	0.243108			34.5861	0.244633	0.246749
SDQ 16	0.0114832	0.0104289	0.0100935	0.00974296	0.00925082	0.00886636	0.082184	0.483554	0.52146	0.469977	0.730683	0.380229	1.40723	0.755356	0.837369	0.385366	0.283194	0.2897	0.270372	0.538348	0.258647	4.88618	0.687609	1.0586	0.267802	0.610673	0.786654	0.422739	0.411943	0.654573	0.325803	0.344211	0.982513	0.275682	0.164634	0.188339	0.149862	0.155551	0.121858	0.194898			19.4241	0.175305	0.211244
SDQT 7	0.0134335	0.012865	0.0129612	0.0129774	0.0136614	0.0142599	0.0165679	0.090612	1.76662	0.711611	0.942195	0.502787	1.74115	0.99149	1.81486	0.515485	0.372107	0.514944	0.583831	1.32342	0.390945	24.9904	1.31118	2.28573	0.379299	0.722981	0.945901	0.715539	0.782113	1.01294	0.474858	0.501386	1.73813	0.385281	0.410939	0.453346	0.343629	0.335551	0.439414	0.365349	10.071		3.81432	0.340131	0.487779
SDQT 16	0.0129594	0.0125709	0.012628	0.0122605	0.0124457	0.0129976	0.0154485	0.0108621	0.074377	0.919943	1.37477	0.61926	2.23779	1.32031	1.71616	0.713527	0.535554	0.602199	0.56472	1.1625	0.531084	2.65156	1.26825	2.65919	0.511551	0.749806	1.09818	0.606521	0.864163	1.29584	0.541341	0.793153	4.10543	0.654908	0.564803	0.458736	0.40323	0.293594	0.461491	0.804372	37.2397	5.73185	8.93873	0.727796	0.641779
Denver 16m	0.015687	0.0163123	0.0172886	0.0171065	0.0179065	0.0181872	0.0204273	0.0206212	0.0191744	0.105987	1.4877	0.806615	1.96635	1.39559	1.93609	0.473612	0.368832	0.455847	0.533026	1.34998	0.65793	360.042	1.72427	1.78651	0.499842	0.897682	1.44748	0.627787	0.74618	0.800592	0.510986	0.542698	3.91897	0.430834	0.269564	0.318034	0.28188	0.354769	0.223632	0.34113	97.3128	26.7052	45.8166	0.262718	0.347434
Denver 18m	0.0152231	0.0160845	0.0167945	0.0169398	0.0175273	0.0182285	0.0202419	0.0201094	0.0188633	0.0178066	0.106555	1.87666	2.77083	1.30166	2.02818	3.88163	0.583079	0.601892	0.998247	1.54214	0.648988	36.0063	1.58567	2.58758	0.604857	1.01204	2.0121	0.853815	0.934198	1.07682	0.695342	1.08431	4.04899	0.617606	0.606825	0.501458	0.371834	0.375776	0.451915	0.528859	452.137	8.82628	64.197	0.377472	0.545475
Denver 30m	0.0148401	0.0159046	0.0165938	0.0168843	0.0171644	0.0177122	0.0197277	0.0204917	0.0194413	0.0189727	0.0159746	0.108865	1.46987	1.01845	1.01603	0.408864	0.307923	0.381472	0.444799	0.686492	0.356311	214.786	1.92166	2.08958	0.320151	0.583308	0.886365	0.47267	0.4637	0.738568	0.389617	0.414907	3.85758	0.33334	0.21106	0.255794	0.203576	0.209598	0.173093	0.241349	61.7456	43.9883	1.94326	0.199022	0.247111
Denver 42m	0.0147119	0.0155216	0.0163052	0.0163781	0.0169003	0.0175874	0.0193257	0.0207565	0.0193688	0.0198594	0.0173608	0.015683	0.104578	2.85551	2.5444	0.957354	0.726302	1.01137	1.29105	1.61675	0.902635	5.70482	1.78116	3.85881	1.22456	1.29595	2.40281	1.47899	1.40851	2.02689	0.894877	1.86024	2.93238	0.850965	0.500057	0.852868	1.01759	0.805056	0.862021	1.0241	7.12092	15.1754	9.29547	0.831154	0.963625
Social skills 13	0.0108632	0.0103603	0.0101697	0.00983008	0.0095774	0.00856479	0.0113786	0.01517	0.0138758	0.0176165	0.0176905	0.0176855	0.0173131	0.064386	2.40269	0.791063	0.574591	0.62622	0.498643	2.00452	0.768641	21.0296	1.43428	3.30604	0.939558	2.93105	2.25932	0.639196	0.883371	1.30208	0.898464	0.786485	3.88235	0.847435	0.658595	0.536681	0.855487	0.670861	0.730738	0.55304			8.43764	1.17484	0.543538
Communication 5 months	0.0108139	0.0113503	0.0119033	0.0118289	0.012502	0.0128213	0.0144165	0.0144478	0.0134696	0.0126862	0.0138509	0.0145924	0.0148496	0.0124186	0.051459	1.04388	0.760207	0.925253	1.39503	1.64365	0.942917	7.65374	2.05566	6.20932	1.125	2.11236	2.78615	1.54781	1.36513	1.87485	1.04525	1.13297	6.44686	1.21408	1.09591	0.984985	0.849747	0.541593	1.25684	0.719137	15.5404	20.6943	46.0958	1.53246	0.976969
Communication 1	0.0102708	0.0108626	0.0113486	0.011313	0.0119449	0.0122226	0.0137674	0.0137437	0.0127794	0.0132263	0.0124388	0.0133999	0.0141575	0.0119045	0.00871556	0.049503	0.132278	0.278332	0.391558	0.812063	0.339057	2.69183	0.724858	2.83416	0.350965	0.562721	0.88693	0.454722	0.519464	0.774705	0.400087	0.397947	2.35615	0.320282	0.205684	0.233988	0.216153	0.220607	0.189676	0.242253		161.809	6.96234	0.215749	0.248447
Communication 18 months	0.0101346	0.0107526	0.0113042	0.0112283	0.0117669	0.012036	0.0137171	0.0134904	0.0126293	0.0133599	0.0119735	0.0133584	0.013877	0.011696	0.00867958	0.00591478	0.051433	0.212989	0.279782	0.667169	0.253797	172.551	0.731966	2.1971	0.239885	0.434963	0.875326	0.354679	0.375725	0.431178	0.281178	0.311945	1.45915	0.260374	0.156533	0.184146	0.147262	0.155102	0.126289	0.172239		84.3668	29.141	0.149667	0.178809
Communication 3	0.0100344	0.0104591	0.0111358	0.0110655	0.0116754	0.0120584	0.013554	0.0134846	0.012801	0.0146406	0.0142256	0.0140352	0.0135926	0.0117715	0.0100005	0.00838936	0.00830083	0.054196	0.331683	0.736363	0.299534	4.02883	0.823593	1.78067	0.275026	0.574595	0.715897	0.445263	0.547006	0.532076	0.346791	0.367026	2.90886	0.285585	0.183952	0.206242	0.171749	0.171876	0.142714	0.229597	16.192	9.24497		0.168115	0.211545
Communication 10	0.00945835	0.00875329	0.0086802	0.00753887	0.00909332	0.00936827	0.0111563	0.0138304	0.0126504	0.0170103	0.0170014	0.0171902	0.0161651	0.0105959	0.011868	0.0113018	0.0110954	0.010752	0.06044	0.706806	0.326715	8.85007	1.21861	2.05268	0.294911	0.904716	1.605	0.496984	0.516245	0.846997	0.386816	0.388037	1.82459	0.329495	0.202699	0.220134	0.254335	0.261158	0.230686	0.29884			4.08009	0.248463	0.240573
Self-esteem age 8	0.0127166	0.012624	0.0122491	0.0120763	0.0126492	0.0130322	0.0143479	0.0161979	0.0149184	0.0188332	0.0181847	0.0184235	0.0182115	0.0131602	0.0129594	0.0124396	0.0123075	0.0124945	0.0125283	0.065581	0.707981	1155.47	2.81922	3.67164	0.569019	0.941688	3.86486	1.0016	0.766737	1.25966	0.616238	0.786815	3.89384	1.05047	0.324867	0.539595	0.453321	0.380797	0.46441	0.377356	6.02307		8.22486	0.336619	0.441728
Self-esteem age 18	0.0154063	0.0154594	0.0154645	0.0149792	0.0151157	0.0151182	0.0149726	0.0202914	0.0186604	0.0229161	0.0225158	0.0222839	0.0224319	0.0154643	0.0162611	0.0157643	0.0156161	0.0160095	0.0153598	0.0158122	0.10135	27.4912	0.796012	1.65951	0.27015	0.788239	0.892242	0.40822	0.388254	0.559157	0.346199	0.353896	0.841825	0.302424	0.169027	0.201214	0.174876	0.1707	0.1536	0.196223	16.565	169.576	33.5101	0.186536	0.222689
Persistence 6m	0.0103066	0.0112234	0.0118337	0.011734	0.0123524	0.0125392	0.014047	0.014531	0.0137758	0.013431	0.0143425	0.0145074	0.0149092	0.0124625	0.00947118	0.00962094	0.00972375	0.0103617	0.011967	0.0129053	0.0160593	0.05157	37964.1	19.7906	2.64046	11.5755	7.69476	3.71205	3.81321	11.4988	5.04026	215.587	70702.3	9.81343	509.867	21.1332	133.224	8.23375	73.5675	80.8112	93702.2	92497.1	95832.1	2.89156	4.28927
Persistence 2	0.00938212	0.0102738	0.0108131	0.0108485	0.0115137	0.0117617	0.0134067	0.0145325	0.013531	0.0142605	0.0140212	0.0139754	0.0145565	0.0117408	0.00990862	0.0090161	0.00906103	0.00990003	0.0113856	0.0128018	0.0158744	0.00868412	0.05343	4.61806	0.774261	1.65466	2.06942	0.946996	1.67306	1.6903	1.01453	1.25161	7.02549	0.775574	0.401574	0.590654	0.468795	0.64259	0.414315	0.818229	12.1278	14.335	12.7507	0.504363	0.602352
Persistence 7	0.012509	0.0126953	0.0128142	0.0125695	0.0130773	0.0133778	0.0148154	0.0165464	0.01502	0.0176176	0.0176541	0.0173653	0.0177008	0.0134128	0.0122778	0.0123374	0.0121717	0.0124821	0.0128224	0.0129628	0.0167298	0.0123807	0.0125913	0.057051	2.36803	3.25525	3.44446	2.70791	2.19904	2.19156	2.00775	1.71316	7.40186	3.01054	0.918746	1.3193	1.41418	1.69361	0.994724	0.794258	23.5306	50.3592	23.1211	1.66839	2.38348
Locus of control 8	0.0132044	0.0130451	0.0129224	0.0127301	0.0130796	0.0133712	0.0148511	0.01695	0.0152383	0.019494	0.0193553	0.0191454	0.019176	0.0134302	0.0135432	0.0131635	0.0127541	0.0129996	0.0126069	0.0120567	0.0167289	0.0139539	0.0136216	0.013442	0.071843	0.794262	1.02148	0.373053	0.357597	0.544757	0.286612	0.323022	0.945319	0.249739	0.147424	0.185668	0.143691	0.148465	0.122754	0.212754	515.487	113.363	21.1285	0.171651	0.201987
Locus of control 16	0.0143549	0.0142554	0.0142485	0.0138517	0.0139987	0.0137904	0.0137504	0.0189289	0.0172322	0.0214046	0.0212904	0.0211126	0.0204556	0.014356	0.0152131	0.0147523	0.0144886	0.0146954	0.0139102	0.0155032	0.0156057	0.0154773	0.0150855	0.0156964	0.0152299	0.09076	1.23619	0.626892	0.759981	0.83284	0.895055	0.587989	2.18788	0.788413	0.383438	0.499661	0.663244	0.54027	0.479442	0.881703			4.03793	0.473191	0.601372
Empathy 7	0.00996195	0.00871309	0.0100335	0.0102127	0.0107812	0.0111579	0.0128872	0.0142095	0.0135528	0.0161192	0.0157973	0.0157954	0.0151655	0.0110384	0.0111405	0.0107615	0.010583	0.00995215	0.0104792	0.0127888	0.0163839	0.0110825	0.0107774	0.0128162	0.0137116	0.015205	0.059034	1.08437	1.0469	1.70099	1.10872	1.56076	37.42	0.892922	0.844238	0.82501	0.428313	0.495083	0.338147	0.592379	11.1251	11.1889	16.9931	0.443958	0.88764
Impulsivity age 8	0.0121368	0.0116781	0.0115652	0.0114318	0.0119124	0.0122582	0.0139573	0.0144419	0.0131928	0.0181294	0.0175606	0.0178202	0.0172397	0.0123347	0.0124615	0.012047	0.0117457	0.0113121	0.0112927	0.0115637	0.0159868	0.0126091	0.01244	0.012534	0.0120798	0.0153521	0.0116147	0.059578	0.519324	0.644102	0.434833	0.449811	2.11739	0.405007	0.226207	0.255875	0.220031	0.217679	0.184872	0.263169				0.230849	0.275167
Impulsivity age 11	0.012674	0.0126237	0.0123664	0.0120647	0.0121127	0.0123312	0.0138023	0.0166073	0.0146699	0.0182957	0.0184445	0.0182797	0.0180141	0.0128299	0.0129758	0.012792	0.0126826	0.0127628	0.0124681	0.0126835	0.0158298	0.0131298	0.0129932	0.0129783	0.0137236	0.0148909	0.0127613	0.0123509	0.060514	0.69183	0.436832	0.460407	2.04035	0.365047	0.248745	0.284069	0.234041	0.260947	0.217433	0.302558	4.4329	92.389	19.2526	0.225329	0.334456
Big5 Extraversion	0.0139676	0.0142091	0.0140307	0.0137926	0.0137894	0.0138843	0.0151962	0.018613	0.0172883	0.0200968	0.0201906	0.0200399	0.0197906	0.0129369	0.013785	0.0133929	0.0131262	0.0136219	0.0142536	0.0139516	0.0152006	0.0140007	0.0142553	0.0141487	0.0146297	0.0163651	0.0141181	0.0138304	0.0140833	0.075226	0.549605	0.626695	3.0201	0.458619	0.449224	0.454853	0.3364	0.423943	0.318264	0.346717	677.923	29.1503	18.8106	0.40622	0.429341
Big5 Agreeableness	0.0138487	0.0140009	0.0139444	0.0136457	0.0134725	0.0135254	0.0148214	0.018273	0.0165489	0.0204309	0.0205753	0.0202537	0.0199867	0.0125765	0.0141405	0.0137015	0.0134474	0.0138154	0.0136161	0.013971	0.0156483	0.0144051	0.0141321	0.0142888	0.0143928	0.016328	0.0138822	0.0135954	0.0132362	0.011714	0.077798	0.352717	2.25072	0.22446	0.240364	0.306082	0.262307	0.259728	0.23285	0.276261	27.454	3.54576		0.186481	0.241334
Big5 Conscientiousness	0.0142086	0.0139476	0.0136774	0.0135992	0.0134318	0.0131838	0.0142658	0.0190705	0.0169672	0.0210755	0.0205682	0.020533	0.0201754	0.0137226	0.0145174	0.0142758	0.0141855	0.01436	0.0141247	0.0142293	0.015377	0.0145545	0.0144051	0.0145853	0.0154532	0.0159842	0.0143375	0.0137941	0.0127436	0.013694	0.0118591	0.080531	1.24084	0.278338	0.212759	0.241247	0.2099	0.216039	0.172682	0.251033	2.17232	19.0048		0.191603	0.251112
Big5 Emotional stability	0.0136784	0.0134228	0.0130502	0.0130268	0.0128075	0.0125504	0.0138456	0.0179977	0.016195	0.0211749	0.0208177	0.020468	0.019331	0.0132262	0.0144985	0.0140934	0.0138841	0.0136542	0.0136224	0.013784	0.0150314	0.0143962	0.0142116	0.0144099	0.0149268	0.0153552	0.0136342	0.0132933	0.0123961	0.0120021	0.0128336	0.0116637	0.075925	3.6453	2.02566	0.872898	2.19668	1.3686	1.21914	8.16403	26.3105	109769	49.7197	5.93338	0.921831
Big5 Intellect	0.0140684	0.0142029	0.0142512	0.0139558	0.0138168	0.013864	0.0150639	0.0189849	0.0169872	0.0202811	0.0202853	0.0205971	0.0200338	0.0131772	0.0138994	0.0136791	0.0132508	0.013792	0.01365	0.0141868	0.0154943	0.0143932	0.0138908	0.0142414	0.0139076	0.0159062	0.0142603	0.0138437	0.0136769	0.0121598	0.00996031	0.0113054	0.0129702	0.077846	0.154524	0.212767	0.184293	0.195372	0.144052	0.193094	5.52622		3.35999	0.166589	0.2175
IQ @ 8	0.0117807	0.0116784	0.0117608	0.0114456	0.0119448	0.0121195	0.0133705	0.0141543	0.0134789	0.017985	0.0178449	0.0176122	0.0174038	0.012152	0.0126449	0.0120071	0.0115937	0.011536	0.0112214	0.011599	0.0151472	0.0128656	0.0121519	0.0124671	0.0103536	0.0142458	0.0124612	0.0104716	0.0128672	0.0139107	0.0129249	0.0143292	0.0139643	0.0117334	0.062876	0.07963	0.038343	0.046153	0.053295	0.091191	11.8374		144.624	0.101941	0.128414
IQ @ 15	0.0145136	0.0148757	0.0147972	0.0144817	0.0143654	0.0143668	0.0152205	0.0188026	0.0173908	0.021794	0.0218665	0.0222903	0.0212458	0.0141314	0.0154563	0.0151053	0.0145869	0.0144228	0.0139123	0.0153346	0.0162568	0.0158946	0.0151187	0.0154234	0.0136367	0.0153515	0.0153691	0.0141389	0.0147673	0.0154848	0.013561	0.0153083	0.0151048	0.0124706	0.00967176	0.089765	0.094155	0.090037	0.073826	0.133536	8.69513	14.3763	769.589	0.116908	0.155141
KS2 points	0.0107415	0.0108307	0.0115396	0.0111092	0.0114839	0.0118598	0.0135966	0.0115527	0.0106843	0.0162648	0.0159018	0.0161474	0.01618	0.0121838	0.0111484	0.0105492	0.0102432	0.0103749	0.01071	0.0132752	0.0160105	0.0114881	0.0111491	0.0132563	0.0117738	0.0144552	0.0118905	0.0119198	0.0135484	0.0152897	0.0134174	0.0150659	0.0149992	0.0124638	0.00715637	0.0103672	0.06091	0.016923	0.024154	0.065679		4.09721	14.628	0.089654	0.116222
KS3 points	0.0117719	0.0120604	0.0127846	0.0123277	0.0126449	0.0130234	0.015002	0.0131329	0.011771	0.0181798	0.0176423	0.0179703	0.0181053	0.0133636	0.0124261	0.0117963	0.0114699	0.0116349	0.0118785	0.014644	0.0176616	0.0128381	0.012332	0.0145687	0.0129344	0.0161594	0.0131537	0.0131163	0.0147709	0.0169484	0.0145171	0.0163051	0.0163229	0.0133102	0.00793498	0.0106718	0.00367321	0.074537	0.015423	0.050972			41.303	0.09107	0.119495
KS4 points	0.0103808	0.0106259	0.0111667	0.0109411	0.0110843	0.0112798	0.0126009	0.0114809	0.0104183	0.0158652	0.0157453	0.0159875	0.0158935	0.0115815	0.0110286	0.0105974	0.0103074	0.010391	0.0105683	0.0128989	0.0149532	0.0112293	0.0110087	0.0126692	0.0115835	0.0136495	0.0116147	0.011639	0.0128246	0.0151237	0.012654	0.0137714	0.0140744	0.0119171	0.00813556	0.00995324	0.00490245	0.0040828	0.055938	0.023086	4.67728		10.1925	0.073082	0.098889
KS5 grades	0.0131197	0.0136073	0.0141448	0.0139149	0.0140763	0.0142743	0.0152522	0.0159785	0.0149284	0.0196446	0.0196861	0.0198146	0.0189186	0.0146691	0.0134824	0.0133721	0.012941	0.0129576	0.0136316	0.0154528	0.0169054	0.0138987	0.0137999	0.0151527	0.0142546	0.0158626	0.0141256	0.0143275	0.0151777	0.0174146	0.0155676	0.0163534	0.0166032	0.0145463	0.0116882	0.013275	0.00898017	0.00865855	0.00653513	0.085225	3667.7	77.7454	4.74438	0.118258	0.146199
Employed	0.0181085	0.0182618	0.0184567	0.0180463	0.0183022	0.0184194	0.0194025	0.0229841	0.0213846	0.0247977	0.0249959	0.0245618	0.0243172	0.0185915	0.0178615	0.0175504	0.0175657	0.0180846	0.0181425	0.0193148	0.0201342	0.0179195	0.0179826	0.0186177	0.0202568	0.0191181	0.0184592	0.0185271	0.018375	0.0194592	0.0199028	0.019604	0.0195102	0.0199791	0.0187601	0.0203201	0.0191457	0.0212811	0.0186918	0.0206324	0.125879		106723
NEET	0.0176062	0.0179906	0.0181099	0.0176625	0.0177529	0.0179943	0.0187288	0.0227327	0.0209782	0.0237839	0.0244831	0.0244011	0.0239723	0.018074	0.0174653	0.0170355	0.0170472	0.017617	0.0177539	0.0187555	0.019822	0.0176113	0.0176247	0.0185487	0.0196821	0.0185351	0.0180801	0.0180108	0.0180616	0.0189765	0.019428	0.019302	0.0191214	0.0195316	0.0184604	0.020183	0.0187837	0.0209973	0.0183837	0.0203067	0.0105392	0.118842	118479
Income	0.0189785	0.0192617	0.0188571	0.0186248	0.0187255	0.0188447	0.0194351	0.0250236	0.0228567	0.0265731	0.026148	0.0259065	0.0254953	0.0188363	0.0189715	0.0184607	0.0182736	0.0187579	0.0189528	0.0200245	0.0201602	0.0191935	0.0191632	0.0196658	0.0205783	0.0195975	0.0193656	0.01962	0.0194291	0.0198281	0.0207139	0.020016	0.0206361	0.0206022	0.0189441	0.0211168	0.0187675	0.0206668	0.0179082	0.0199116	0.0175597	0.0174191	0.137457	285.596
Non-response age 18	0.0108618	0.0113031	0.0117487	0.0116785	0.0121858	0.0124904	0.0140486	0.013487	0.0122916	0.0138071	0.0138109	0.0141323	0.0146538	0.0123325	0.0094391	0.00961036	0.00942731	0.0100511	0.0117133	0.0122707		0.00972048	0.0101313	0.0115659	0.0133526	0.0146421	0.0108499	0.0118264	0.012049	0.0128194	0.0138305	0.0138641	0.0135501	0.0139766	0.0129711	0.0154375	0.0116425	0.0130879	0.0115707	0.013649	0.0162985	0.0162106	0.0180117	0.043033	0.091561
Non-response age 24	0.0107425	0.0112667	0.0116944	0.0115687	0.0121989	0.0124855	0.0141591	0.0134343	0.0122008	0.0137933	0.0136262	0.0141821	0.0144679	0.0122497	0.00947614	0.00964491	0.00938241	0.00989489	0.0115616	0.0121324	0.0157553	0.00975657	0.0101151	0.0114863	0.0131777	0.0147148	0.010674	0.01156	0.0120794	0.0127704	0.0137031	0.0141648	0.0134178	0.0137466	0.0127422	0.0151992	0.0115252	0.0129889	0.0114268	0.0135437			0.0177879	0.00587724	0.042718

### Sheet: Table 4 mean correlogram est
Heritability estimates on the diagonal; phenotypic correlations below the diagnoal; genotypic correlations above the diagonal. Genetic correlations constrained at -1 and 1; see Supplmentary Table 5 for standard errors.
	SDQ (mean)	Teacher SDQ (mean)	Denver (mean)	Communication (mean)	Self-esteem (mean)	Persistance (mean)	Locus of Control (mean)	Impulsivity (mean)	IQ (mean)	KS2 points	KS3 points	KS4 points	KS5 grades	Employed	NEET	Income	Non-response age 18	Non-response age 24
SDQ (mean)	0.194511	1	0.297395	-0.179173	0.319587	0.236775	0.504052	0.755566	0.292784	0.500011	0.482788	0.599634	0.534056			1	-0.550192	-0.578537
Teacher SDQ (mean)	0.39917	0.043788	0.112493	-0.369934	0.512338	-0.374669	1	1	1	1	1	1	1	-1		-1	-1	-1
Denver (mean)	0.0693566	0.0186599	0.095623	0.535012	0.598808	-0.475575	0.003658	0.558884	-0.011908	0.292644	0.391607	-0.089354	0.108835		-1	1	-0.129464	-0.00423
Communication (mean)	0.191864	0.12211	0.253092	0.128652	0.10199	0.501564	0.173372	-0.493403	0.048758	0.107058	0.055395	-0.062174	0.200772		-1	-1	0.241644	0.056286
Self-esteem (mean)	0.203346	0.156017	0.0265114	0.0735396	0.166256	-0.465113	0.498645	0.473794	0.278044	0.321384	0.350765	0.489956	0.18343			1	-0.42243	-0.604754
Persistance (mean)	0.00789841	-0.0607467	0.0923237	0.0957546	0.0382898	0.04755	0.249968	-0.42611	-0.253489	0.018734	0.127124	-0.145693	0.128705	1	1	-1	0.297122	-0.064315
Locus of Control (mean)	0.183229	0.175852	0.021248	0.0424503	0.187503	0.0679305	0.219343	-0.131231	0.804409	0.822023	0.776591	0.827801	0.94344	-1	-1	1	-0.760037	-0.854925
Impulsivity (mean)	0.206812	0.188507	0.0198675	0.0522944	0.113955	0.0220922	0.15434	0.080957	0.281584	0.27216	0.301888	0.38991	0.42771	-1		-1	-0.274017	-0.530911
IQ (mean)	0.239763	0.277526	0.0524793	0.137648	0.144369	0.00355818	0.35451	0.124794	0.472381	1	1	1	1	-1	1	1	-0.651524	-0.693359
KS2 points	0.33148	0.429514	0.0293983	0.17226	0.168567	-0.101662	0.353401	0.136771	0.732871	0.451345	1	0.973772	0.91404		-1	1	-0.682288	-0.567749
KS3 points	0.337857	0.433816	0.0231532	0.14764	0.17576	-0.112312	0.376147	0.147471	0.744647	0.89801	0.509143	0.980108	0.962908			-1	-0.779706	-0.6993
KS4 points	0.33422	0.414996	-0.00329456	0.105779	0.191236	-0.117798	0.388917	0.158712	0.656336	0.776821	0.873747	0.604993	0.984246	-1		1	-0.780117	-0.713976
KS5 grades	0.192424	0.206569	-0.040015	0.0286633	0.137804	-0.0862378	0.281459	0.0815241	0.473963	0.528559	0.642991	0.730812	0.433493	1	1	1	-0.652593	-0.645995
Employed	0.0146933	0.0711559	-0.0116239	-0.00825015	0.00113951	0.0151996	-0.00763549	0.0172491	0.00518691	0.00955658	0.0131632	-0.00866522	-0.0272054	1e-06		1
NEET	0.0302273	0.063474	0.00393425	0.0103285	-0.00133181	-0.00323044	0.00252122	0.0054027	-0.0158799	0.0074954	-0.00257596	-0.0175973	-0.0350286	0.592913	1e-06	1
Income	0.0897931	0.0390029	0.0105267	0.0285652	0.110487	-0.0207266	0.0597082	0.020273	0.0813772	0.147277	0.163279	0.171627	0.131731	0.0422908	0.0263056	0.039717	1
Non-response age 18	-0.137457	-0.141987	0.0066293	-0.00948135	-0.0367967	0.173412	-0.209503	-0.08342	-0.213547	-0.272385	-0.311074	-0.329449	-0.182605	0.0264275	-0.00383658	-0.0537212	0.257838	0.949392
Non-response age 24	-0.117473	-0.130035	0.0134926	-0.0102196	-0.0696369	0.12507	-0.208247	-0.0748809	-0.17234	-0.246883	-0.291324	-0.296574	-0.164425			-0.027692	0.469021	0.115568

### Sheet: Table 5 mean correlogram s.e.
Heritability estimates on the diagonal; phenotypic correlations below the diagnoal; genotypic correlations above the diagonal. Genetic correlations constrained at -1 and 1; see Supplmentary Table 4 for point estimates.
	SDQ (mean)	Teacher SDQ (mean)	Denver (mean)	Communication (mean)	Self-esteem (mean)	Persistance (mean)	Locus of Control (mean)	Impulsivity (mean)	IQ (mean)	KS2 points	KS3 points	KS4 points	KS5 grades	Employed	NEET	Income	Non-response age 18	Non-response age 24
SDQ (mean)	0.050725	0.483469	0.27815	0.258695	0.204961	0.378064	0.164956	0.21586	0.114742	0.117099	0.116814	0.10453	0.150731			20.3876	0.13176	0.161352
Teacher SDQ (mean)	0.00880661	0.062106	0.574358	0.575677	0.50208	0.796085	0.579649	0.650015	0.382077	0.358313	0.383069	0.374994	0.624946	4.81064		5.57594	0.68273	0.609498
Denver (mean)	0.0105679	0.0123071	0.062916	0.364554	0.391247	0.697196	0.267302	0.424636	0.193172	0.220692	0.240278	0.174161	0.243354		7.50247	52.3492	0.201253	0.250845
Communication (mean)	0.00862477	0.0100947	0.00895547	0.047288	0.305375	0.533568	0.235831	0.36195	0.168839	0.177196	0.185083	0.153682	0.214903		10.8844	5.17787	0.181512	0.221041
Self-esteem (mean)	0.0103325	0.012208	0.0129276	0.0110767	0.06286	0.539392	0.203395	0.295391	0.150864	0.168592	0.170165	0.149497	0.189302			3.3875	0.171053	0.21659
Persistance (mean)	0.00962012	0.0112227	0.0099648	0.00867524	0.011278	0.04708	0.36403	0.52419	0.297485	0.276201	0.294072	0.234235	0.329536	6.59102	7.03109	20.794	0.289654	0.339039
Locus of Control (mean)	0.0103545	0.012053	0.0127998	0.0111733	0.0107667	0.0110158	0.061981	0.243024	0.105378	0.114127	0.110886	0.096172	0.155663	8.23361	4.7635	3.8493	0.128752	0.16172
Impulsivity (mean)	0.00993006	0.0116036	0.0125702	0.0108307	0.0109498	0.0109891	0.0108046	0.058075	0.165152	0.174989	0.179368	0.148327	0.21375	14.2816		4.73086	0.17	0.224271
IQ (mean)	0.0100194	0.0112851	0.0127083	0.0106374	0.0108323	0.0114084	0.00952082	0.0106613	0.061148	0.038321	0.037348	0.043589	0.077349	5.4076	10.0119	22.3281	0.091349	0.121587
KS2 points	0.00915858	0.00919805	0.0118065	0.00959175	0.0120849	0.0112079	0.010633	0.0119076	0.00682427	0.064375	0.016863	0.02412	0.064623		4.02121	13.7393	0.089541	0.116088
KS3 points	0.0100938	0.0102235	0.0131652	0.0107769	0.0133109	0.0124814	0.0115432	0.0130487	0.00735762	0.00367321	0.078929	0.015422	0.050283			44.9026	0.091063	0.119485
KS4 points	0.00887063	0.00906759	0.0116494	0.00968823	0.0115363	0.0109692	0.00999741	0.0113846	0.0074875	0.00490245	0.0040828	0.05923	0.022886	4.32914		9.91263	0.073083	0.09889
KS5 grades	0.0119228	0.0130865	0.0145673	0.0125258	0.0138543	0.0133751	0.0126097	0.0140876	0.01087	0.00898017	0.00865855	0.00653513	0.089594	2343.03	45.6321	4.49697	0.11612	0.143344
Employed	0.016726	0.0187537	0.018837	0.0168007	0.0177903	0.0166462	0.0176789	0.0176435	0.0179836	0.0191457	0.0212811	0.0186918	0.0206324	0.134194		104033
NEET	0.0162622	0.0184407	0.0182948	0.0163195	0.0174326	0.016462	0.0172248	0.0173712	0.0177842	0.0187837	0.0209973	0.0183837	0.0203067	0.0105392	0.129309	121094
Income	0.0170665	0.0201792	0.0197333	0.0175527	0.0177227	0.0180154	0.0180942	0.0186458	0.0182702	0.0187675	0.0206668	0.0179082	0.0199116	0.0175597	0.0174191	0.147416	267.277
Non-response age 18	0.0101302	0.0108387	0.0102915	0.00894694	0.0115005	0.00817976	0.0123946	0.0113847	0.0124288	0.0116425	0.0130879	0.0115707	0.013649	0.0162985	0.0162106	0.0180117	0.04483	0.091561
Non-response age 24	0.0100408	0.0107818	0.0102559	0.00895021	0.0116812	0.00841556	0.0123882	0.0113397	0.0122159	0.0115252	0.0129889	0.0114268	0.0135437			0.0177879	0.00587724	0.0443
